# Genome-wide transcriptomic response of whole blood to radiation

**DOI:** 10.1101/2025.03.19.644086

**Authors:** Ahmed Salah, Daniel Wollschläger, Maurizio Callari, Heinz Schmidberger, Federico Marini, Sebastian Zahnreich

**Affiliations:** Department of Radiation Oncology and Radiation Therapy, University Medical Center of the Johannes Gutenberg University Mainz, Germany; Institute of Medical Biostatistics, Epidemiology and Informatics (IMBEI), University Medical Center of the Johannes Gutenberg University Mainz, Germany; Fondazione Michelangelo, Milan, Italy; Research Center for Immunotherapy (FZI), Mainz, Germany

**Keywords:** Ionizing radiation, Whole blood, Transcriptomics, RNA-seq, Radiotherapy, Biodosimetry

## Abstract

The hematological system is impacted in nearly all ionizing radiation exposure scenarios. Whole transcriptome data offer detailed insights into blood’s radiation response, crucial for radiotherapy and biodosimetry. We conducted genome-wide RNA-seq analysis on blood from three donors irradiated *ex vivo* with X-rays and incubated for 2h and 6h. Gene expression was subject to strong inter-donor variation and time post-exposure. After 0.5, 1, 2, and 4 Gy X-rays, 5, 33, 84, and 364 genes (2h) and 72, 99, 274, and 607 genes (6h) were differentially expressed (DEG), compared to 0 Gy. The corresponding number of the inferred transcription factors was 255, 253, 274, and 292 after 2h and 214, 245, 262, and 279 after 6h. In sham-irradiated blood, 924 DEGs and 165 transcription factors were affected by *ex vivo* incubation alone. We identified 34 radioresponsive DEGs not previously described, 8 and 9 showing significant positive or negative correlations with dose, respectively, including GPN1, MRM2, G0S2, and PTPRS. DNA damage signaling pathways were affected from the lowest dose, with doses ≥ 2 Gy additionally triggering proinflammatory responses. This first genome-wide RNA-seq study of *ex vivo* X-ray-exposed human blood reveals novel radiosensitive genes, transcription factors, and pathways, enhancing the understanding of the consequences of diagnostic, therapeutic, or accidental exposures on the highly radioresponsive hematological system.
