## Supplemental Table 4 for "Genome-wide transcriptomic response of whole blood to radiation"

### Sheet: Sheet1
Pathway	setSize	enrichmentScore	NES	pvalue	p.adjust	qvalue	rank	leading_edge	core_enrichment
HALLMARK_TNFA_SIGNALING_VIA_NFKB	197	-0.714521	-2.14035	4.48815e-10	2.24407e-08	1.41731e-08	2096	tags=44%, list=8%, signal=41%	960/5187/5966/80176/9592/2526/10957/9308/3572/57018/10365/2353/7538/5341/9334/7280/4792/1326/8061/23529/6352/5142/5054/1844/1958/9120/9314/23135/4791/10010/10938/6303/10209/8877/5329/7262/1843/3460/5209/4170/8848/50486/604/9021/23308/8660/5791/1847/3553/5606/2683/7124/330/3914/6446/5971/4780/2355/3726/3164/24145/6648/4929/1026/597/7832/4783/5743/6385/182/10221/4088/6515/2643/7130/7097/3398/7071/1…
HALLMARK_MYC_TARGETS_V1	200	-0.667331	-2.00469	4.64711e-08	1.16178e-06	7.33754e-07	4604	tags=59%, list=17%, signal=49%	5902/5707/6434/4706/1537/6627/3608/51491/6629/56910/6950/11335/5682/11137/5713/3178/5036/328/10921/2739/4686/6164/1207/2935/10528/8662/1854/5685/54107/7203/6732/52/3015/26135/790/220988/6633/7419/7324/7411/6193/4085/7298/4609/6626/6427/5093/8454/4830/10935/6146/5714/5634/5683/7531/2547/6426/3329/4869/23435/1977/9868/6741/5901/2079/22916/5687/7307/3183/10054/55651/3336/6128/3251/6637/9045/7332/193…
HALLMARK_INFLAMMATORY_RESPONSE	184	-0.632874	-1.88191	1.11308e-05	0.000185513	0.000117166	2172	tags=30%, list=8%, signal=28%	2015/5663/7098/3587/1236/6717/8743/10006/962/3566/1902/5008/6402/2769/4792/6352/5142/1240/5054/4067/92/5724/5739/23095/8877/5329/3759/3460/2811/3269/23308/5791/3553/8519/8807/2357/5732/2014/133/366/3554/136/1026/2773/7832/3690/728/2643/7130/7097/1604/10135/166929/490/60675
HALLMARK_INTERFERON_GAMMA_RESPONSE	200	-0.607223	-1.82412	1.80692e-05	0.000225866	0.000142652	3112	tags=30%, list=11%, signal=27%	10964/81894/4790/6774/4061/5214/5292/10875/57169/3659/5683/3587/7453/6717/57162/8743/4502/3566/10628/10379/710/10068/3075/10124/5777/567/87178/972/3108/4792/3117/51015/355/6352/5142/1240/6398/4600/26524/837/6772/55024/836/9934/9021/317649/3717/6403/2357/5770/6648/2209/1026/3001/5743/7706/2643/7130/4860/10135
HALLMARK_UV_RESPONSE_DN	132	-0.664857	-1.90406	2.72544e-05	0.000272544	0.000172133	3447	tags=35%, list=12%, signal=30%	6310/8871/23576/5728/657/8621/26037/4790/4609/3638/29970/594/1739/7799/120/22828/6717/5002/4131/1902/493/54468/1859/307/861/5054/1601/92/7035/11044/11343/8997/1843/4052/302/4092/5577/9975/136/5468/3690/5922/4088/3397/8821/490
HALLMARK_APOPTOSIS	158	-0.593666	-1.73322	0.000417708	0.0034809	0.00219846	3705	tags=35%, list=13%, signal=31%	5747/5534/5970/6304/8900/6093/3958/4000/6647/638/3482/1540/3000/1806/9638/8915/7153/3659/5663/1191/960/51176/8743/4739/3459/10628/3315/2769/552/351/706/355/5538/637/3301/6303/837/4170/836/3162/3553/894/7124/330/4092/5914/6648/1026/5551/7832/2643/2107/51330/301/2012/1960
HALLMARK_IL2_STAT5_SIGNALING	193	-0.545433	-1.63017	0.00105785	0.00755607	0.00477226	2797	tags=36%, list=10%, signal=33%	10924/4609/8611/6484/55509/5292/8600/10875/760/51651/4050/4839/6050/84230/960/3587/9261/285172/1028/8743/253558/9144/9308/4643/2623/962/3566/3459/3559/51429/8728/26018/6095/10124/6402/126669/6335/8835/64332/5727/1326/56990/307/214/8530/29851/5621/10397/836/84525/6403/894/57157/2983/5732/200734/8477/83699/64866/4783/1154/4953/6515/3655/4860/10970/79026/2012/596/7850
HALLMARK_ANDROGEN_RESPONSE	94	-0.594453	-1.61679	0.00384503	0.0213613	0.0134913	2468	tags=39%, list=9%, signal=36%	60481/2982/2547/55839/8916/10257/8555/2005/6722/567/10645/6611/23585/23171/10397/10627/2289/6303/5867/6197/7163/8848/9218/6675/2683/3422/22936/54407/51465/6446/10788/4117/2773/79689/1021/8821/23223
HALLMARK_IL6_JAK_STAT3_SIGNALING	81	-0.605092	-1.613	0.00357905	0.0213613	0.0134913	2416	tags=32%, list=9%, signal=29%	3659/4050/3953/960/5781/3566/3572/3459/3559/10379/1326/355/6772/3460/3162/3561/9021/1230/3553/7124/5770/3554/3690/7097/51330/7850
HALLMARK_EPITHELIAL_MESENCHYMAL_TRANSITION	168	0.534262	1.61894	0.00552697	0.0251226	0.0158669	1106	tags=13%, list=4%, signal=13%	7057/7052/2517/2335/3685/7045/7474/4323/1296/5351/5654/822/1293/5768/5479/1294/64175/4313/7076/3725/4616/2026
HALLMARK_ESTROGEN_RESPONSE_LATE	170	-0.522558	-1.5401	0.00535484	0.0251226	0.0158669	2627	tags=24%, list=9%, signal=22%	221/7153/60481/10105/760/8309/27075/960/29107/120/8204/3572/3251/2353/6478/7538/5777/5618/5932/493/21/10610/10140/1844/9314/23596/2289/2171/6566/3717/645/4057/6446/5577/6280/11098/1154/3398/4665/596/1960
HALLMARK_MYC_TARGETS_V2	58	-0.64138	-1.62405	0.00767586	0.027465	0.0173463	5773	tags=62%, list=21%, signal=49%	10733/5245/10199/10171/23481/7374/6652/8886/80324/10514/51491/11335/5036/6832/83743/64216/10528/56915/4609/9238/27346/4839/3329/4869/51154/3336/27340/26354/9221/4173/705/1844/29078/23160/23082/23223
HALLMARK_ALLOGRAFT_REJECTION	190	-0.506564	-1.51375	0.00725784	0.027465	0.0173463	2150	tags=30%, list=8%, signal=28%	5199/4869/3689/7098/7453/10006/6885/920/5917/3566/3459/3559/3122/11222/5777/4065/567/972/8560/3108/3117/56253/6170/355/6352/2634/4067/92/8669/8661/7163/6772/3460/940/3109/961/9450/3561/1984/23308/9466/3717/1230/3553/894/8807/7124/3002/1520/7321/8477/7334/6059/9734/5551/3001/7097/602
HALLMARK_G2M_CHECKPOINT	199	-0.493224	-1.48026	0.00769019	0.027465	0.0173463	3176	tags=30%, list=11%, signal=26%	9585/3015/5048/94239/10772/4212/2130/4928/4085/51776/4609/1062/6790/8451/6427/8454/699/904/7153/8065/996/6426/3925/1950/8899/3364/85236/4502/51155/4211/9252/7272/5887/9221/3159/10051/3184/1164/6599/1736/10146/6421/8452/3312/7150/3192/3930/3838/11044/3149/3151/1870/81539/10492/4001/22809/4953/4088/602
HALLMARK_ESTROGEN_RESPONSE_EARLY	177	-0.516074	-1.52883	0.00843691	0.028123	0.0177619	2096	tags=22%, list=8%, signal=20%	960/6513/29107/120/8204/25800/3572/115/2353/6478/26018/23541/5932/21/10140/8165/9314/23596/2289/23052/6566/375449/1997/84187/3717/7739/2683/645/5914/60436/11098/1154/4603/7071/9467/3280/23223/596/1960
HALLMARK_COAGULATION	113	0.548301	1.54921	0.0130039	0.0406373	0.0256656	1053	tags=13%, list=4%, signal=13%	7057/5055/4973/5641/718/2335/4323/5654/5175/10411/1508/5328/4313/7076/2534
HALLMARK_APICAL_SURFACE	38	-0.658277	-1.55798	0.0141522	0.041624	0.0262889	1445	tags=55%, list=5%, signal=52%	2619/5205/79602/23054/146760/3560/2319/51754/51738/131566/102/3315/351/4067/2050/202/4118/5329/3561/2683/11126
