## Supplemental Table 6 for "Genome-wide transcriptomic response of whole blood to radiation"

### Sheet: 0Gy 6h Vs 0Gy 2h
statistic	source	condition	score	p_value
ulm	ABL1	stat	2.09227	0.0364342
ulm	AHR	stat	4.73808	2.18073e-06
ulm	AHRR	stat	5.59141	2.29832e-08
ulm	AP1	stat	-3.17059	0.00152486
ulm	ARNT	stat	2.47674	0.0132716
ulm	ASCL1	stat	-8.54282	1.45677e-17
ulm	ATF1	stat	-6.09349	1.13639e-09
ulm	ATF2	stat	-4.34439	1.40739e-05
ulm	ATF5	stat	-2.06813	0.0386482
ulm	ATF6	stat	4.19726	2.71984e-05
ulm	BACH2	stat	-4.34534	1.40133e-05
ulm	BMAL1	stat	-2.02828	0.042552
ulm	BRCA1	stat	1.96524	0.0494074
ulm	BRD4	stat	-2.89683	0.00377597
ulm	BTG2	stat	-2.35845	0.0183662
ulm	CDX1	stat	-2.23709	0.0252975
ulm	CDX2	stat	-2.17547	0.0296135
ulm	CEBPA	stat	-2.99183	0.00277839
ulm	CEBPB	stat	-3.34151	0.000835612
ulm	CEBPE	stat	-2.43721	0.0148147
ulm	CEBPG	stat	-3.04614	0.00232271
ulm	CEBPZ	stat	3.98664	6.73877e-05
ulm	CREB1	stat	-6.76396	1.40099e-11
ulm	CTNNB1	stat	-3.13183	0.0017411
ulm	DOT1L	stat	-4.8251	1.41543e-06
ulm	EGR1	stat	-2.53587	0.0112286
ulm	EGR2	stat	-5.09741	3.4923e-07
ulm	EGR3	stat	-2.47798	0.0132258
ulm	EHF	stat	-2.04903	0.0404798
ulm	ELK1	stat	-1.99839	0.0456952
ulm	EP300	stat	2.03119	0.0422565
ulm	ESR1	stat	-2.94959	0.00318766
ulm	ESR2	stat	2.63424	0.00844274
ulm	ETS1	stat	-4.6674	3.0812e-06
ulm	ETS2	stat	-3.88187	0.000104176
ulm	ETV1	stat	-2.47709	0.0132587
ulm	ETV3	stat	3.07292	0.0021242
ulm	ETV4	stat	-2.0306	0.0423161
ulm	FLI1	stat	-4.16309	3.16026e-05
ulm	FOS	stat	-3.38993	0.000701211
ulm	FOSB	stat	5.82439	5.86981e-09
ulm	FOSL1	stat	-3.29538	0.000985563
ulm	FOXA1	stat	2.31032	0.0208862
ulm	FOXF1	stat	-2.21675	0.0266574
ulm	FOXG1	stat	3.47728	0.000508208
ulm	FOXJ1	stat	-3.14057	0.00169
ulm	FOXO1	stat	2.98566	0.00283498
ulm	GATA4	stat	-2.19687	0.0280478
ulm	GATA5	stat	2.01629	0.0437907
ulm	GTF3A	stat	-2.04574	0.0408025
ulm	HBP1	stat	-3.0514	0.00228243
ulm	HEY2	stat	-2.19597	0.028112
ulm	HIF1A	stat	-3.13726	0.00170922
ulm	HMGA1	stat	-3.86158	0.000113209
ulm	HMGA2	stat	-2.03814	0.0415561
ulm	HOXA1	stat	-2.50001	0.0124313
ulm	HOXB4	stat	-2.38174	0.0172457
ulm	HOXC6	stat	-2.49879	0.0124741
ulm	HOXD13	stat	3.60722	0.000310673
ulm	HSF1	stat	-2.77366	0.005551
ulm	ID1	stat	-5.696	1.25345e-08
ulm	ID3	stat	2.5214	0.011701
ulm	IKZF1	stat	2.14475	0.0319918
ulm	ING4	stat	2.86375	0.00419344
ulm	IRF6	stat	-5.20666	1.95244e-07
ulm	IRX1	stat	2.55401	0.0106605
ulm	JUN	stat	-2.76628	0.00567817
ulm	JUNB	stat	-4.10199	4.12144e-05
ulm	JUND	stat	-2.89764	0.00376615
ulm	KAT2B	stat	2.16539	0.0303761
ulm	KDM2A	stat	-2.32426	0.0201273
ulm	KDM5A	stat	-3.74238	0.000183084
ulm	KLF11	stat	-2.3213	0.0202862
ulm	KLF13	stat	-3.55448	0.000380097
ulm	KLF2	stat	-4.58514	4.57968e-06
ulm	KLF4	stat	-4.76663	1.89389e-06
ulm	KLF9	stat	-3.46574	0.000530496
ulm	LMX1A	stat	-4.37762	1.20935e-05
ulm	LYL1	stat	-2.16673	0.0302739
ulm	MBD2	stat	-2.36681	0.0179567
ulm	MITF	stat	-2.16156	0.0306706
ulm	MLXIPL	stat	-3.62888	0.000285758
ulm	MSX2	stat	3.64181	0.000271798
ulm	MXD1	stat	-2.06315	0.0391182
ulm	MYB	stat	-4.81919	1.45794e-06
ulm	MYBL1	stat	-3.4942	0.000477082
ulm	MYBL2	stat	-2.30567	0.021145
ulm	MYC	stat	-6.19356	6.062e-10
ulm	MYCN	stat	-2.29366	0.021826
ulm	NAB2	stat	6.0754	1.2718e-09
ulm	NCOA2	stat	-2.03406	0.0419664
ulm	NEUROD1	stat	-3.25758	0.0011266
ulm	NEUROG1	stat	-9.18721	4.64462e-20
ulm	NEUROG2	stat	-3.48761	0.000488993
ulm	NFATC1	stat	-3.77138	0.000163077
ulm	NFATC2	stat	-3.47447	0.000513554
ulm	NFE2L2	stat	-2.65493	0.0079424
ulm	NFIA	stat	1.98545	0.0471152
ulm	NFKB	stat	-2.96993	0.00298422
ulm	NFKB1	stat	-2.61734	0.0088721
ulm	NFKB2	stat	-6.28584	3.36657e-10
ulm	NFKBIB	stat	-2.33829	0.0193875
ulm	NFKBIZ	stat	-2.5917	0.00956114
ulm	NOTCH1	stat	-4.65089	3.33809e-06
ulm	NR1D1	stat	1.99889	0.0456409
ulm	NR1I3	stat	2.68406	0.00728281
ulm	NR2F1	stat	-1.97179	0.048655
ulm	NR3C1	stat	2.04867	0.0405144
ulm	NR3C2	stat	-4.54397	5.5709e-06
ulm	NR4A1	stat	-2.03978	0.0413931
ulm	NR4A2	stat	-6.13196	8.93553e-10
ulm	NR5A2	stat	-2.31434	0.0206646
ulm	NRG1	stat	-2.73467	0.00625279
ulm	NSD2	stat	-3.70813	0.000209672
ulm	OVOL1	stat	-2.2411	0.0250367
ulm	PAWR	stat	4.18135	2.91712e-05
ulm	PAX3	stat	-2.76807	0.00564701
ulm	PAX8	stat	-4.60756	4.1134e-06
ulm	PITX3	stat	-4.95473	7.33553e-07
ulm	PLAGL1	stat	-2.02056	0.0433456
ulm	POU2F1	stat	-6.18594	6.36113e-10
ulm	POU2F2	stat	-2.68834	0.00719014
ulm	POU4F1	stat	-3.85602	0.000115813
ulm	PPARG	stat	-1.97163	0.0486734
ulm	RARA	stat	2.14887	0.0316636
ulm	RARG	stat	-2.34618	0.0189819
ulm	RBPJ	stat	-4.74292	2.12934e-06
ulm	REL	stat	-2.86006	0.0042424
ulm	RELA	stat	-3.85399	0.000116776
ulm	RELB	stat	-5.00869	5.55309e-07
ulm	RUNX1	stat	-3.60929	0.00030821
ulm	RUNX3	stat	3.97949	6.94427e-05
ulm	RXRA	stat	2.60538	0.00918777
ulm	SATB1	stat	-2.17281	0.0298129
ulm	SATB2	stat	-2.20312	0.0276042
ulm	SIM2	stat	2.10964	0.0349086
ulm	SMAD1	stat	-2.27996	0.0226266
ulm	SMAD5	stat	-4.14387	3.43686e-05
ulm	SNAI1	stat	-2.16001	0.0307901
ulm	SOX6	stat	-2.04664	0.0407137
ulm	SOX9	stat	-2.95808	0.00310128
ulm	SP4	stat	-2.53854	0.0111434
ulm	SPI1	stat	-2.53799	0.011161
ulm	SRF	stat	-6.82157	9.40923e-12
ulm	SSRP1	stat	-4.33712	1.45466e-05
ulm	STAT1	stat	-2.91718	0.00353825
ulm	STAT3	stat	-6.71999	1.89424e-11
ulm	STAT5A	stat	-2.94943	0.00318934
ulm	STAT5B	stat	-4.33558	1.46483e-05
ulm	STAT6	stat	-5.10378	3.37698e-07
ulm	TCF21	stat	2.26558	0.0234938
ulm	TCF3	stat	-2.23366	0.0255228
ulm	TCF7	stat	-2.32654	0.0200054
ulm	TEF	stat	-4.7165	2.42467e-06
ulm	TGFB1I1	stat	-3.86103	0.000113463
ulm	THAP11	stat	-3.08275	0.0020553
ulm	THRA	stat	2.10772	0.0350743
ulm	TOX3	stat	-2.29709	0.0216295
ulm	TRIM28	stat	-2.73618	0.00622432
ulm	TWIST1	stat	-2.05438	0.0399588
ulm	ZBTB33	stat	2.56886	0.0102145
ulm	ZNF148	stat	-2.3741	0.0176066
ulm	ZNF382	stat	4.19866	2.70315e-05
ulm	ZNF384	stat	-4.31239	1.62705e-05
ulm	ZNF804A	stat	3.15308	0.0016193
